# Uridine Metabolism as a Targetable Metabolic Achilles’ Heel for chemo-resistant B-ALL

**DOI:** 10.1101/2025.01.27.635108

**Authors:** Yuxuan Liu, Haowen Jiang, Jingjing Liu, Lucille Stuani, Milton Merchant, Astraea Jager, Abhishek Koladiya, Ti-Cheng Chang, Pablo Domizi, Jolanda Sarno, Tim Keyes, Dorra Jedoui, Ao Wang, Jodie Meng, Felix Hartmann, Sean C. Bendall, Min Huang, Norman J. Lacayo, Kathleen M. Sakamoto, Charles G. Mullighan, Mignon Loh, Jiyang Yu, Jun Yang, Jiangbin Ye, Kara L. Davis

## Abstract

Relapse continues to limit survival for patients with B-cell acute lymphoblastic leukemia (B-ALL). Previous studies have independently implicated activation of B-cell developmental signaling pathways and increased glucose consumption with chemo-resistance and relapse risk. Here, we connect these observations, demonstrating that B-ALL cells with active signaling, defined by high expression of phosphorylated ribosomal protein S6 (“pS6+ cells”), are metabolically unique and glucose dependent. Isotope tracing and metabolic flux analysis confirm that pS6+ cells are highly glycolytic and notably sensitive to glucose deprivation, relying on glucose for *de novo* nucleotide synthesis. Uridine, but not purine or pyrimidine, rescues pS6+ cells from glucose deprivation, highlighting uridine is essential for their survival. Active signaling in pS6+ cells drives uridine production through activating phosphorylation of carbamoyl phosphate synthetase (CAD), the enzyme catalyzing the initial steps of uridine synthesis. Inhibition of signaling abolishes glucose dependency and CAD phosphorylation in pS6+ cells. Primary pS6+ cells demonstrate high expression of uridine synthesis proteins, including dihydroorotate dehydrogenase (DHODH), the rate-limiting catalyst of *de novo* uridine synthesis. Gene expression demonstrates that increased expression of *DHODH* is associated with relapse and inferior event-free survival after chemotherapy. Further, the majority of B-ALL genomic subtypes demonstrate activity of DHODH. Inhibiting DHODH using BAY2402232 effectively kills pS6+ cells *in vitro*, with its IC50 correlated with the strength of pS6 signaling across 14 B-ALL cell lines and patient-derived xenografts (PDX). *In vivo* DHODH inhibition prolongs survival and decreases leukemia burden in pS6+ B-ALL cell line and PDX models. These findings link active signaling to uridine dependency in B-ALL cells and an associated risk of relapse. Targeting uridine synthesis through DHODH inhibition offers a promising therapeutic strategy for chemo-resistant B-ALL as a novel therapeutic approach for resistant disease.
