## Supplemental Tables for "Uridine Metabolism as a Targetable Metabolic Achilles’ Heel for chemo-resistant B-ALL"

### Sheet: Suppl. Table1 UPN pts info
Supplemental Table 1. Previously published patient cohort from Good et al. Nature Med 2018 was used to enrich pre-B like ALL cells by cell sorting
Patient ID	sample type	Age at diagnosis	Cytogenetics	Relapse status	pS6 status
UPN8	diagnostic	3	t(12;21)	yes	pS6+
UPN9	diagnostic	5	negative	yes	pS6+
UPN20	diagnostic	3	negative	no	pS6-
UPN26	diagnostic	13	negative	yes	pS6+
UPN27	diagnostic	2	negative	no	pS6-
UPN30	diagnostic	10	negative	no	pS6-

### Sheet: Suppl. Table2 FACS sorting
Supplmental Table 2. Flow cytometry antibodies for sorting pre-B cells from primary patient samples
Antibody	Fluorochrome	volume in 100ul	Vendor	Catalog	Clone
CD34	APC	2 µl	Biolegend	378605	561
CD38	BV711	2 µl	Biolegend	303527	HIT2
CD10	PE	2 µl	BD Biosciences	332776	HI10a
CD45	PerCP-Cy5.5	2 µl	Biolegend	368503	2D1
CD19	BV421	2 µl	BD Biosciences	562440	HIB19
CD43	BV605	2 µl	BD Biosciences	563378	1G10
CD24	PE-Cy7	2 µl	BD Biosciences	561646	ML5

### Sheet: Suppl. Table3 gsea in primary
Supplemental Table 3. GSEA pathway enrichment at the time of diagnosis in pS6+ pre-B cells from patients who would go on to relapse compared to pS6- pre-B cells from patients in continuous remission. Hallmark database was used in GSEA analysis. FDR < 0.25.
NAME	SIZE	ES	NES	NOM p-val	FDR q-val	FWER p-val	RANK AT MAX	LEADING EDGE
HALLMARK_MYC_TARGETS_V1	199	0.683832	4.24996	0	0	0	5216	tags=65%, list=18%, signal=79%
HALLMARK_E2F_TARGETS	199	0.669182	4.23827	0	0	0	7625	tags=82%, list=27%, signal=111%
HALLMARK_OXIDATIVE_PHOSPHORYLATION	200	0.602326	3.9325	0	0	0	7727	tags=72%, list=27%, signal=98%
HALLMARK_G2M_CHECKPOINT	200	0.59761	3.85589	0	0	0	6755	tags=70%, list=24%, signal=91%
HALLMARK_DNA_REPAIR	150	0.536016	3.18351	0	0	0	6813	tags=59%, list=24%, signal=77%
HALLMARK_MTORC1_SIGNALING	200	0.463192	3.04767	0	0	0	6042	tags=49%, list=21%, signal=61%
HALLMARK_MYC_TARGETS_V2	58	0.586742	2.98038	0	0	0	8075	tags=71%, list=28%, signal=98%
HALLMARK_UNFOLDED_PROTEIN_RESPONSE	113	0.425977	2.45998	0	0	0	8335	tags=58%, list=29%, signal=81%
HALLMARK_MITOTIC_SPINDLE	199	0.39809	2.41595	0	0	0	6757	tags=52%, list=24%, signal=68%
HALLMARK_PROTEIN_SECRETION	96	0.439953	2.4064	0	0	0	6522	tags=55%, list=23%, signal=71%
HALLMARK_PI3K_AKT_MTOR_SIGNALING	104	0.359465	2.05859	0	0.00245145	0.002	5713	tags=42%, list=20%, signal=53%
HALLMARK_REACTIVE_OXYGEN_SPECIES_PATHWAY	48	0.420808	2.05671	0	0.00224716	0.002	3832	tags=44%, list=13%, signal=50%
HALLMARK_ADIPOGENESIS	199	0.300791	1.90407	0	0.0020743	0.002	4489	tags=32%, list=16%, signal=37%
HALLMARK_P53_PATHWAY	198	0.279866	1.73724	0	0.00812829	0.009	6785	tags=42%, list=24%, signal=55%
HALLMARK_CHOLESTEROL_HOMEOSTASIS	74	0.318346	1.71448	0	0.00872497	0.012	4242	tags=30%, list=15%, signal=35%
HALLMARK_WNT_BETA_CATENIN_SIGNALING	42	0.336796	1.61973	0.0120482	0.0124605	0.019	2202	tags=24%, list=8%, signal=26%
HALLMARK_GLYCOLYSIS	199	0.257516	1.61901	0	0.0117275	0.019	6186	tags=40%, list=22%, signal=50%
HALLMARK_NOTCH_SIGNALING	32	0.37867	1.61198	0.0257732	0.0116752	0.02	4538	tags=34%, list=16%, signal=41%
HALLMARK_UV_RESPONSE_UP	157	0.260827	1.58554	0	0.0148076	0.025	4347	tags=30%, list=15%, signal=35%
HALLMARK_FATTY_ACID_METABOLISM	156	0.267467	1.58277	0	0.0144717	0.026	5391	tags=33%, list=19%, signal=41%
HALLMARK_ANDROGEN_RESPONSE	100	0.239151	1.37437	0.0133333	0.0509246	0.099	7223	tags=47%, list=25%, signal=63%
HALLMARK_HEME_METABOLISM	200	0.213952	1.3238	0	0.0694279	0.137	5582	tags=31%, list=20%, signal=38%
HALLMARK_TGF_BETA_SIGNALING	54	0.258429	1.27603	0.0909091	0.092856	0.187	4478	tags=30%, list=16%, signal=35%
HALLMARK_APOPTOSIS	160	0.20724	1.25894	0	0.102687	0.213	7317	tags=41%, list=26%, signal=54%
HALLMARK_PEROXISOME	103	0.218639	1.23581	0.0609756	0.11509	0.25	4878	tags=31%, list=17%, signal=37%
HALLMARK_HYPOXIA	199	0.177857	1.10151	0.12	0.285644	0.519	5284	tags=27%, list=18%, signal=33%
HALLMARK_UV_RESPONSE_DN	144	0.172708	1.07131	0.25	0.345009	0.595	4691	tags=25%, list=16%, signal=30%
HALLMARK_IL2_STAT5_SIGNALING	199	0.167036	1.06286	0.296296	0.346795	0.614	4949	tags=24%, list=17%, signal=28%
HALLMARK_ALLOGRAFT_REJECTION	198	0.160382	1.01832	0.48	0.44319	0.731	4301	tags=21%, list=15%, signal=25%
HALLMARK_TNFA_SIGNALING_VIA_NFKB	199	0.159949	1.00588	0.5	0.456349	0.75	4385	tags=20%, list=15%, signal=24%
HALLMARK_INTERFERON_GAMMA_RESPONSE	197	0.120557	0.77205	1	0.926138	0.946	3173	tags=12%, list=11%, signal=13%

### Sheet: Suppl. Table4 CYTOF panel
Supplemental Table 4. CYTOF panel used for healthy bone marrows, cell lines and primary samples analyses
Protein	Epitope	Clone	Manufacturer	Catalog#	Metal Isotope	Concentration (µg/mL)	Staining Surface (S) or Intracellular (I)
CD45		HI30	Biolegend	304002	Y89	0.5	S
CD61		VI-PL2	Biolegend	306402	In113	0.06	S
mCD45		30F11	BioLegend	103102	In113	0.25	S
CD235		HIR2	Biolegend		In115	0.5	S
CD3		UCHT1	Biolegend	300414	In115	0.5	S
cPARP	cleaved	F21-852	BD	51-9000017	La139	0.5	I
CD179b_i	total	HSL11	Biolegend	349802	Ce140	2	I
CD179a_s	total	HSL96	Biolegend	347402	Pr141	0.5	S
CD19		OTI3B10	Origene	CF506236	Nd142	1	S
GAPDH	total	6C5	Thermo	AM4300	Nd143	1	I
p4EBP1	pT37/46	236B4	CST	2855BF	Nd144	2	I
CD179b_s	total	HSL11	Biolegend	349802	Nd145	0.5	S
CD79a		HM47	Biolegend	333502	Nd146	1	S
CD20		2H7	Biolegend	302302	Sm147	1	S
CD34		581	BioLegend	343531	Nd148	2	S
CD179a_i	total	HSL96	Biolegend	347402	Sm149	1	I
TKT	total	7H1AA	abcam	ab112997	Nd150	0.25	I
IgM	total	MHM-88	BioLegend	314502	Eu151	0.5	I
ENO1	total	EPR10863(B)	abcam		Sm152	1	I
CS	total	EPR8067	Abcam	ab233838	Eu153	1	I
pAkt	pS473	D9E	CST	4060BF	Sm154	2	I
CytC	total	6H2.B4	BioLegend	612302	Gd155	1.5	I
PFKFB4	total	polyclonal	Thermo	PA5-15475	Gd156	4	I
SYK	total	4D10.2	BioLegend	644302	Gd157	0.25	I
DHODH	total	polyclonal	Proteintech	14877-1-AP	Gd158	4	I
PGD	total	EPR6565	abcam	ab248347	Tb159	2	I
pBLNK	pY84	J117-1278	BD	558366	Gd160	2	I
cleaved caspase 3	cleaved	C92-605	BD	custom	Dy161	2	I
G6PD	total	EPR6292	Abcam	ab218120	Dy162	2	I
Tdt	total	E17-1519	BD	custom	Dy163	1	I
TYMS	total	rTYMS/1884	MyBiosource	MBS4381319	Dy164	4	I
pSYK/pZAP70	pY319/pY353	17a	BD	custom	Er166	2	I
PKM1	total	polyclonal	Thermo	15821-1-AP	Er167	2	I
CD38		HIT2	Biolegend	303502	Er168	1	S
GLUT1	total	EPR3915	Abcam	ab252403	Tm169	0.125	I
PKM2	total	D78A4	CST	95251SF	Er170	2	I
CD24		ML5	Biolegend	311102	Yb171	2	S
pS6	pS235/236	N7-548	BD	custom	Yb172	2	I
pERK	pT202/pY204	D13-14-4E	CST	4370BF	Yb173	2	I
pBTK	T172	24a/Btk	BD	558034	Yb174	4	I
pAMPK	T172	40H9	CST	2535BF	Lu175	3	I
pCREB	S133	87G3	CST	9198BF	Yb176	2	I
CD33		WM53	BD	555449	Bi209	1	S
CD16		3G8	Biolegend	302002	Bi209	2	S

### Sheet: Suppl. Table5 pts info
Supplemental Table 5. Information for patient samples collected from Bass Center Tissue Biobank at Stanford
Patient ID	sample type	cytogenetics	relapse_status	risk
4535	diagnostic	ETV6-RUNX1	remission	low
4500	diagnostic	None reported	remission	low
430	diagnostic	ETV6-RUNX1	remission	low
4211	diagnostic	None reported	remission	standard
4146	diagnostic	Philadelphia-like	relapse	high
4094	diagnostic	Philadelphia-like	remission	standard
3602	diagnostic	hyperdiploid	remission	standard
5153	diagnostic	ETV6-RUNX1	remission	low
4641	diagnostic	ETV6-RUNX1	remission	low
4576	diagnostic	TCF3-PBX1	relapse	standard
4314	diagnostic	hyperdiploid	relapse	standard
4082	diagnostic	ETV6-RUNX1	relapse	standard
3245	diagnostic	Philadelphia-like	relapse	high
1831	diagnostic	Philadelphia-like	relapse	high
5154	diagnostic	ETV6-RUNX1	remission	low
143	diagnostic	MLL-r	relapse	high
540	diagnostic	Ph+	relapse	high
4344	diagnostic	TCF3-PBX1	remission	standard
4262	diagnostic	Philadelphia-like	relapse	high
4089	diagnostic	hyperdiploid	relapse	high
4080	diagnostic	CEP4/10	relapse	standard
4079	diagnostic	Philadelphia-like	relapse	high
4065	diagnostic	TCF3-PBX1	remission	standard
368	diagnostic	Philadelphia-like	remission	high
228	diagnostic	IGH-rearranged	relapse	high
5181	diagnostic	Philadelphia-like	remission	high
5012	diagnostic	TCF3-PBX1	remission	high
4860	diagnostic	TCF3-PBX1	remission	standard
4744	diagnostic	Philadelphia-like	relapse	standard
4727	diagnostic	TCF3-PBX1	relapse	standard
4268	diagnostic	Philadelphia-like	remission	high

### Sheet: Suppl. Table6 gsea
Supplemental Table 6. GSEA pathway enrichment analysis in patients who would go on relapse compared to patients who are in remission in MP2PRT and TARGET datasets
pathway	different datasets	pval	padj	Kolmogorov–Smirnov test pvalue	ES	NES	nMoreExtreme	size	leadingEdge
MOOTHA_MITOCHONDRIA	MP2PRT_primary_R.vs.nonR	9.999e-05	0.00233448	<2.2e-16	0.527387	1.79985	0	449	MTX2, ME3, WARS2, FDX1, POLR3B, COX17, ERBB2, BIK, EMC8, MTIF2, SUCLG1, MRPL20, AK4, CASP8, MRPS27, TIMM17A, PMPCB, ATP5MG, MCAT, SDHA, PYGB, SLC25A15, EHHADH, SLC25A3, NBN, PPA1, METTL17, ABCB8, MRPL3, COX7C, PDK4, MRPL13, YARS2, SDHB, CYCS, DIABLO, FXN, IDH3A, ACAA1, MRPS33, MAP3K1, STAR, TIMM44, MRPL4, NFS1, SPG7, HSPA9, TOMM34, NDUFC1, NDUFA7, SLC25A32, MRPS28, MRPL16, DNM1L, NDUFS4, TIMM10, …
SCHUHMACHER_MYC_TARGETS_UP	MP2PRT_primary_R.vs.nonR	0.000514668	0.00618033	1.92e-05	0.509231	1.60313	4	78	UCHL3, AUH, AK4, MRPL3, CYCS, FXN, EBNA1BP2, PNO1, EXOSC2, RRS1, CTPS1, ODC1, DHODH, HSPE1, PYCR1, ZNF239, GCSH, SLC16A1, DDX10, GRSF1, LDHA, CYP51A1, SRM, MYC, CEBPZ, SLC20A1, POLR2H, PUM3, EXOSC7, RPIA, FASN, CTSC, RCC1, AHCY, SRPK1, AIMP2, RANBP1, PPAT, TRAP1
KEGG_PYRIMIDINE_METABOLISM	MP2PRT_primary_R.vs.nonR	0.00101885	0.00971034	3.49e-05	0.488891	1.57156	9	98	NT5E, POLR3B, POLR3C, DPYD, ITPA, POLR2J3, POLR1C, POLR3G, POLR2C, POLR2J2, UPB1, RRM2B, POLR1D, CTPS1, POLR3F, DHODH, POLR1E, UMPS, POLR2J, TXNRD2, POLE4, NME2, ENTPD6, POLR1B, POLR3K, POLR3D, NME1-NME2, POLR2H, NT5C, POLR2F, NME5, NME7, PNPT1, NME3, ENTPD3, DCTD, POLD3, POLE3, ENTPD5, POLR2I, POLR2D, UCK1, POLR2B, POLR2E, POLR1A, PRIM2, POLR2K, NT5M
REACTOME_ONCOGENIC_MAPK_SIGNALING	MP2PRT_primary_R.vs.nonR	0.0249769	0.0949184	0.000927	0.434844	1.37543	242	82	KSR2, CNKSR1, PPP1CB, SPRED2, CAMK2D, RAP1B, DUSP16, AKAP9, KRAS, AGK, LMNA, MAP2K1, BRAP, TRAK1, MPRIP, RAF1, TENT4A, ATG7, ZC3HAV1, FAM131B, MAP2K2, ESRP1, BRAF, PPP1CC, FGA, FGB, IQGAP1, RAP1A, MARK3, AP3B1, YWHAB, SPRED1, FXR1, VWF, SPRED3, ACTG1
KEGG_MAPK_SIGNALING_PATHWAY	MP2PRT_primary_R.vs.nonR	0.0315063	0.111344	0.000343	0.363161	1.22371	314	267	PDGFRB, PLA2G6, AKT2, JUN, TGFBR2, MAPK8IP1, RELA, DUSP1, CACNB4, MAP3K5, DUSP2, PTPRR, RAP1B, MAP4K3, PAK1, MAP3K13, DUSP16, CACNA1A, MAP3K1, PRKACB, NR4A1, IL1R1, KRAS, PTPN7, CACNA2D4, PRKCA, ECSIT, FGF6, TGFB3, MAPKAPK5, CACNA2D3, FGF9, PLA2G5, MAP2K1, HSPA8, MAPK12, MAP2K6, TRAF2, NLK, ATF4, TAOK3, JMJD7-PLA2G4B, RAF1, STK3, FLNC, PTPN5, CRKL, MAPK9, MYC, RAC1, BDNF, MAPK11, RASA1, PPM1B, JU…
KEGG_MTOR_SIGNALING_PATHWAY	MP2PRT_primary_R.vs.nonR	0.105386	0.245374	0.0158	0.422995	1.27813	993	52	CAB39L, AKT2, RHEB, PIK3R3, PIK3CA, RICTOR, EIF4B, VEGFB, STRADA, TSC2, RPS6KA2, MTOR, BRAF, PRKAA1, TSC1, DDIT4, AKT1, RPS6KB2, STK11, EIF4E
GO_GLYCOLYTIC_PROCESS	MP2PRT_primary_R.vs.nonR	0.161768	0.32084	3.17e-05	0.36499	1.1799	1595	106	NUP210, P2RX7, ZBTB20, RANBP2, PRKAG1, NUP155, RAE1, NUP160, NUP37, OGT, NUP93, LDHA, NUP107, NUP35, ENO1, NUP133, NUP58, HDAC4, JMJD8, PPARGC1A, PRKAA1, NUP50, PFKP, ALDOA, PRXL2C, NCOR1, PGM1, ENTPD5, DDIT4, NUP188, NUPL2, NUP54, SEC13, NUP98, OGDHL, GPI, ESRRB, NUP85, TIGAR, NUP153, NDC1, POM121C, POM121, NUP88, HK2, GPD1, ALDOB, TREX1, EIF6, ACTN3, GCKR, TPR, HIF1A, ENO2, HK1, PRKAA2, NUP43, …
GO_TOR_COMPLEX	MP2PRT_primary_R.vs.nonR	0.183908	0.348525	0.0453	0.50923	1.24741	1487	15	RICTOR, SMG1, LARP1, MTOR, SESN3, PRR5, MAPKAP1, AKT1S1, TTI1, MLST8, SESN1
REACTOME_METABOLISM_OF_NUCLEOTIDES	MP2PRT_primary_R.vs.nonR	0.192218	0.357722	0.00692	0.361669	1.16183	1886	97	NT5E, AK4, DPYD, ITPA, ADK, UPB1, RRM2B, CTPS1, AK5, DHODH, UMPS, NUDT16, ADSL, NME2, ENTPD6, ATIC, AK6, DGUOK, NUDT13, GSR, TXN, NT5C, DCTPP1, NME3, ENTPD3, DCTD, GMPS, NUDT18, ENTPD5, HPRT1, UCK1, APRT, PPAT, NT5M, GDA, NME4, GUK1, UCKL1, LHPP, ADPRM, IMPDH2, AK2, GLRX, GART, ADAL
REACTOME_PYRIMIDINE_SALVAGE	MP2PRT_primary_R.vs.nonR	0.114978	0.259609	>0.05	-0.485671	-1.38661	260	11	PUDP, TYMP, TK1
KEGG_AMINO_SUGAR_AND_NUCLEOTIDE_SUGAR_METABOLISM	MP2PRT_primary_R.vs.nonR	0.376053	0.543011	>0.05	0.361753	1.06868	3482	44	PMM2, GALK2, UAP1, FCSK, PGM3, FPGT, GNPNAT1, GMPPB, TSTA3, PGM1, GMDS, CHIA, NANS, HEXA, UGP2, GPI, CMAS, GFPT1, HK2, PGM2, GALE, NANP, GFPT2, CYB5R3, HK1, GMPPA, UXS1
BIOCARTA_BCR_PATHWAY	MP2PRT_primary_R.vs.nonR	0.389534	0.554737	>0.05	0.377019	1.06764	3490	33	JUN, MAP3K1, NFATC1, PRKCA, MAP2K1, CALM2, RAF1, RAC1, LYN, PPP3CC, FOS
BIOCARTA_PTEN_PATHWAY	MP2PRT_primary_R.vs.nonR	0.406567	0.56928	>0.05	0.417719	1.06147	3367	18	PIK3CA, CDKN1B, EGFR, AKT1, FOXO3, SOS1, ILK, PDPK1, MAPK3, PTEN, MAPK1
BIOCARTA_ERK_PATHWAY	MP2PRT_primary_R.vs.nonR	0.455659	0.610032	>0.05	0.372743	1.02264	3981	27	PTPRR, MAP2K1, RAF1, PPP2CA, MYC, MAP2K2, MKNK1, EGFR, GNAS, MKNK2, SOS1, HRAS, RPS6KA5
REACTOME_NUCLEOTIDE_SALVAGE	MP2PRT_primary_R.vs.nonR	0.478415	0.628941	>0.05	-0.274553	-0.9791	675	23	PUDP, TYMP, TK1, AMPD3, ADA
GOBP_REGULATION_OF_GLUCOCORTICOID_RECEPTOR_SIGNALING_PATHWAY	MP2PRT_primary_R.vs.nonR	0.559397	0.693806	>0.05	0.552238	0.967835	3672	4	CRY2, CRY1
GO_INOSITOL_LIPID_MEDIATED_SIGNALING	MP2PRT_primary_R.vs.nonR	0.621494	0.741065	>0.05	0.287451	0.957552	6204	196	PLCB1, LTK, PDGFRB, PITPNM2, TWIST1, ERBB2, IL18, ROR1, FLT1, KLF4, PTPN6, PIK3CA, SEMA4D, PPP2R5C, MYO16, GATA3, PDGFD, NTRK3, UBE3A, OGT, PPP2R5B, HGF, RHOA, GPER1, PIP5K1B, PIK3C2A, MAZ, LYN, RELN, TSC2, NLRC3, PLCH2, PPP1R16B, F2R, CBL, PRR5, HAX1, PLCL2, ENTPD5, EGFR, C1QBP, PLCD4, AKT1, PLCB2, GPR143, IRS1, AGT, NPR3, GSN, CA8, PIP4K2C, GAB2, PDGFC, TPTE2, INPP5E, EXOC1, ANGPT1, INPP5F, MYO…
GO_TORC1_SIGNALING	MP2PRT_primary_R.vs.nonR	0.645092	0.757997	>0.05	0.305725	0.907558	5999	45	ITFG2, SIK3, RNF152, DEPDC5, LAMTOR5, PIH1D1, SMG1, C12orf66, LARP1, MTOR, ATM, SZT2, GPR137B, SESN3, GPR137, STK11, SEC13
REACTOME_REGULATION_OF_GLYCOLYSIS_BY_FRUCTOSE_2_6_BISPHOSPHATE_METABOLISM	MP2PRT_primary_R.vs.nonR	0.719811	0.810443	>0.05	0.354031	0.824993	5638	12	PRKACB, PPP2R1B, PPP2CB, PPP2CA
GO_PHOSPHATIDYLINOSITOL_3_KINASE_REGULATOR_ACTIVITY	MP2PRT_primary_R.vs.nonR	0.772679	0.847411	>0.05	0.304248	0.792882	6515	20	PIK3R3, KLF4, SOCS1, CISH, WDR91
REACTOME_CREB1_PHOSPHORYLATION_THROUGH_NMDA_RECEPTOR_MEDIATED_ACTIVATION_OF_RAS_SIGNALING	MP2PRT_primary_R.vs.nonR	0.863161	0.90812	>0.05	0.26176	0.722766	7600	28	CAMK2D, KRAS, LRRC7, DLG1, RPS6KA2, RASGRF1, HRAS, CAMK2A, RASGRF2, PDPK1, ACTN2, CREB1, MAPK3, MAPK1
MOOTHA_GLYCOLYSIS	MP2PRT_primary_R.vs.nonR	0.875246	0.916072	>0.05	-0.212705	-0.743921	1332	21	FBP2, ALDOC, PFKFB2
GO_PHOSPHATIDYLINOSITOL_3_KINASE_BINDING	MP2PRT_primary_R.vs.nonR	0.924651	0.949559	>0.05	0.237641	0.663025	8221	30	PDGFRB, IRS4, FAM83B, NLRC3, CBL, CORO1A, IRS1
SCHUHMACHER_MYC_TARGETS_DN	MP2PRT_primary_R.vs.nonR	0.986162	0.9909	>0.05	0.237457	0.502768	7268	8	ARPC4, CD72, ILK, ID2, ACP5
MOOTHA_GLYCOLYSIS	TARGET_primary_Rvs.nonR	0.000403226	0.0231521	0.000837	0.666254	2.42816	0	21	PGM1, CD4, BID, GPI, GAPDHS, PGAM2, FBP1, PFKM, ENO2
BIOCARTA_BCR_PATHWAY	TARGET_primary_Rvs.nonR	0.000957854	0.0231521	0.00883	0.524211	2.15539	1	33	JUN, PLCG1, CD79A, SYK, CALM3, HRAS, PRKCA, NFATC1, NFATC4, NFATC2, VAV1
KEGG_PYRIMIDINE_METABOLISM	TARGET_primary_Rvs.nonR	0.00102881	0.0231521	8.08e-08	0.353659	1.86114	0	97	POLE4, NME3, NME1-NME2, UCK1, UPP1, POLR2D, POLR2L, POLR2J3, UMPS, POLR2K, POLR2J, ITPA, POLA2, POLR3H, POLR2G, CANT1, CMPK2, POLR2I, POLR2C, POLR1A, NT5E, NME6, POLR1E, DTYMK, POLE3, POLD2, POLR3K, DCTD, CTPS1, CAD, DUT, CDA, POLR2H, POLR3GL, DHODH, NT5M, NME1, UCKL1, POLD4, RRM2, ENTPD8, NME4, TK1, POLR2F, POLR2E, TXNRD2, TXNRD1, POLR1B, TYMS
KEGG_AMINO_SUGAR_AND_NUCLEOTIDE_SUGAR_METABOLISM	TARGET_primary_Rvs.nonR	0.00112045	0.0231521	0.00305	0.459117	2.00839	1	43	PGM1, GNPDA1, UXS1, GPI, PMM1, GCK, PMM2, UAP1, AMDHD2, GALT, HK3, GMDS, GALE, CYB5R1, GMPPA, GMPPB, NPL, CYB5R3
GO_PHOSPHATIDYLINOSITOL_3_KINASE_BINDING	TARGET_primary_Rvs.nonR	0.00404676	0.0307491	0.00925	0.463917	1.87834	8	30	DAB2IP, LCK, DAB1, CALM3, PIK3IP1, DNM2, IRS1, INSR, ATP1A1, RASD2, TYRO3, IRS2
GO_INOSITOL_LIPID_MEDIATED_SIGNALING	TARGET_primary_Rvs.nonR	0.00724638	0.0390418	>0.05	0.228834	1.35582	2	191	PIP4K2C, DAB2IP, KLF4, GSN, FLT1, LIME1, ROR1, PPP2R5B, PLCB4, PRR5, SEMA4D, PIK3IP1, EPOR, MYDGF, CD28, CCL5, WNT16, PLCL2, NOP53, PITPNM2, PLCL1, PIP5K1C, PLXNB1, PLD1, PI4KB, NCS1, F2R, NTF3, IL18, RASGRP1, MAZ, IRS1, INSR, AKT1, PLCH2, PIP5K1B, PIK3CD, FGR, TNFAIP8L3, KIT, ERBB2, TGFB2, FGFR1, F2RL1, GPER1, PTAFR, SRC, RHOA, TYRO3, IRS2, NCF1
MOOTHA_MITOCHONDRIA	TARGET_primary_Rvs.nonR	0.02	0.0805105	>0.05	0.339085	2.19269	0	450	SLC25A4, TSPO, DNASE2, SLC25A23, CYCS, PTPRA, BIK, DIABLO, BDH1, NDUFA4, MRPL17, ABCB8, NDUFC1, UQCRFS1, DGUOK, TIMM10, SLC25A10, BCL2L1, SURF1, YARS2, ACP6, TIMM22, DDX28, MRPS30, ATP5ME, NDUFB2, BID, IMP3, SLC25A38, NDUFA6, UQCRC1, CKMT2, MTX2, LARS2, UQCR11, NDUFB7, GNAS, COX10, NDUFA2, NDUFA7, MRPS7, COX6A1, IDH2, MPST, NDUFAB1, PDHB, GCK, FIBP, NDUFA3, MRPL20, COX17, COX8A, MRPL44, MRPL49, C…
REACTOME_SIGNALING_BY_RECEPTOR_TYROSINE_KINASES	TARGET_primary_Rvs.nonR	0.0243902	0.0932962	>0.05	0.244729	1.58154	0	468	AREG, MAPK13, AKT2, PRKCZ, LRIG1, DUSP4, PLCG1, LCK, PSEN2, ATP6V0E2, SOCS1, TGFA, FLT1, NRG3, PRKCE, SH2D2A, MAPKAP1, WWOX, PRR5, SPINT2, RPS6KA2, ITGA3, NOS3, HRAS, FGFBP2, POLR2D, VRK3, PPP2R1A, CYFIP2, PTPRJ, ATP6V1G1, PRKCA, POLR2L, RAB4B, PTPRK, NCF4, THEM4, VEGFB, PCSK6, RAPGEF1, POLR2K, HNRNPM, FGFRL1, POLR2J, PTBP1, GABRQ, COL6A2, APH1B, PSENEN, PIK3R3, PTPN18, RBFOX2, MUC20, NRP2, POLR2…
REACTOME_METABOLISM_OF_NUCLEOTIDES	TARGET_primary_Rvs.nonR	0.142857	0.338362	>0.05	0.219547	1.15848	134	99	NME3, DGUOK, LHPP, UCK1, UPP1, NUDT18, UMPS, ITPA, GUK1, AK7, NT5E, ADSL, ENTPD7, DTYMK, ATIC, NUDT1, APRT, DCTD, CTPS1, GSR, NUDT15, CAD, DUT, CDA, AK1, DHODH, NT5M, NME1, UCKL1, RRM2, ADAL, DNPH1, ENTPD8, NME4
SCHUHMACHER_MYC_TARGETS_UP	TARGET_primary_Rvs.nonR	0.251086	0.494118	>0.05	0.214404	1.08085	288	80	CYCS, ODC1, PNO1, EXOSC2, CTSC, MGST1, RPIA, SRM, EBNA1BP2, POLD2, CTPS1, CAD, POLR2H, NEFH, DHODH, PEBP1, NME1, PYCR1, SLC16A1, ATP1B3, PRDX4, FABP5, GCSH, CDK4, BOP1, RRS1, CYP51A1, RANBP1, TBL3
KEGG_MAPK_SIGNALING_PATHWAY	TARGET_primary_Rvs.nonR	0.327014	0.585477	>0.05	0.169679	1.03139	68	267	JUN, MAPK13, AKT2, DUSP4, ECSIT, CACNA2D2, GNG12, DUSP8, RPS6KA2, MAP2K2, CACNG4, TGFBR2, HRAS, MRAS, PRKCA, DUSP1, CDC25B, JUND, CACNG6, MAP3K13, PPP5C, PRKCG, NFATC4, PLA2G1B, STMN1, NFATC2, MAP2K6, PLA2G6, MAP4K1, NTF3, FGF9, CD14, RASGRF2, MAPT, RASGRP1, AKT1, PTPN5, SRF, CACNB3, CRKL, MAP2K7, MAPKAPK5, MAPKAPK3, NRAS, RRAS, FGFR2, TGFB2, RELA, RELB, FGFR1, AKT3, PRKACA, MAPKAPK2, CACNA1H, MA…
REACTOME_REGULATION_OF_GLYCOLYSIS_BY_FRUCTOSE_2_6_BISPHOSPHATE_METABOLISM	TARGET_primary_Rvs.nonR	0.351416	0.612209	>0.05	0.350545	1.0728	1029	12	PPP2R1A, PPP2CA, PPP2R1B, PRKACA
KEGG_MTOR_SIGNALING_PATHWAY	TARGET_primary_Rvs.nonR	0.37174	0.632148	>0.05	0.22619	1.04264	612	52	AKT2, RPS6KA2, RHEB, VEGFB, PIK3R3, EIF4E2, RPS6KB2, AKT1, STK11, PIK3CD, ULK2, AKT3, PGF, MLST8, ULK3
REACTOME_ONCOGENIC_MAPK_SIGNALING	TARGET_primary_Rvs.nonR	0.385577	0.646161	>0.05	-0.266669	-1.05291	3421	82	VCL, CAMK2G, ARRB2, JAK2, RAP1B, FAM131B, NF1, TENT4A, FGA, FGG, ESRP1, ARRB1, QKI, FXR1, KSR1, IQGAP1, MARK3, PAPSS1, SHOC2, AP3B1, AKAP9, MAPK1, AGGF1, PHB, CLCN6, PPP1CB
GO_TOR_COMPLEX	TARGET_primary_Rvs.nonR	0.386153	0.646766	>0.05	0.312001	1.03342	1081	15	MAPKAP1, PRR5, MLST8, LARP1, TELO2, TTI1
REACTOME_NUCLEOTIDE_SALVAGE	TARGET_primary_Rvs.nonR	0.465474	0.722012	>0.05	0.264267	0.987244	1118	23	DGUOK, UCK1, UPP1, APRT, CDA, UCKL1, ADAL, TK1
BIOCARTA_ERK_PATHWAY	TARGET_primary_Rvs.nonR	0.606383	0.832092	>0.05	0.234359	0.911607	1367	27	MAP2K2, HRAS, GNAS, PPP2CA, DPM2, ELK1
GOBP_REGULATION_OF_GLUCOCORTICOID_RECEPTOR_SIGNALING_PATHWAY	TARGET_primary_Rvs.nonR	0.612127	0.835975	>0.05	-0.454685	-0.910454	3916	5	LMO3, CLOCK
GO_GLYCOLYTIC_PROCESS	TARGET_primary_Rvs.nonR	0.632653	0.848688	>0.05	0.176439	0.943583	588	104	PGM1, NUP62, POM121C, NUP210, GPI, GAPDHS, GCK, HDAC4, POM121, PGAM2, OGDH, RAE1, FBP1, INSR, JMJD8, BPGM, HK3, PFKM, TREX1
GO_PHOSPHATIDYLINOSITOL_3_KINASE_REGULATOR_ACTIVITY	TARGET_primary_Rvs.nonR	0.713516	0.895664	>0.05	-0.27646	-0.826092	5299	20	SOCS4, CISH, PIK3R5, SOCS2, PIK3R6, SOCS6, PIK3R1
REACTOME_PYRIMIDINE_SALVAGE	TARGET_primary_Rvs.nonR	0.71695	0.897655	>0.05	0.271996	0.808264	2152	11	UCK1, UPP1, CDA, UCKL1, TK1, TYMP
BIOCARTA_PTEN_PATHWAY	TARGET_primary_Rvs.nonR	0.735546	0.908742	>0.05	-0.277602	-0.809031	5406	18	PTEN, CDKN1B, ITGB1, MAPK1, PIK3R1, PIK3CA, EGFR, FOXO3, SOS1
REACTOME_CREB1_PHOSPHORYLATION_THROUGH_NMDA_RECEPTOR_MEDIATED_ACTIVATION_OF_RAS_SIGNALING	TARGET_primary_Rvs.nonR	0.846728	0.957423	>0.05	-0.225511	-0.730583	6584	28	CAMK2G, RPS6KA3, DLG3, DLG4, GRIN2B, MAPK1, CREB1, KRAS, RPS6KA6, CAMK2A, LRRC7
SCHUHMACHER_MYC_TARGETS_DN	TARGET_primary_Rvs.nonR	0.884116	0.970998	>0.05	0.255106	0.67626	2860	8	CD72, ARPC4, IFI35, ACP5
GO_TORC1_SIGNALING	TARGET_primary_Rvs.nonR	0.907481	0.979191	>0.05	0.168679	0.756496	1588	46	GPR137B, ITFG2, DGKQ, RRAGA, GPR137, STK11, FLCN, CLEC16A, MLST8, RRAGC, KPTN, LARP1, SEC13, NPRL3, TELO2, C12orf66

### Sheet: Suppl. Table7 PDX info
Supplemental Table 5. PDX sample information
Sample ID	sample type	Alias	Tumor Type	Sub Type	Patient Age (Y)	Source	Species Engrafted	Time to engraftment (weeks)	test in vitro or in vivo	cytof profiling	Primary Sample Driving Lesion	Primary Sample Other Gene Alterations	Cells shipped
SJ45503	Diagnostic sample	PAWNTC (DX)/201	B-ALL	B-other		PROPEL	NSG	~10	Y, both	Yes	ETV6-NTRK3		BM
SJ48347	Diagnostic sample	TB-13-0939/4498	B-ALL	KMT2A	10	PROPEL	NSG	8	N	Yes	KMT2A-AFF1		BM
SJ55719	Diagnostic sample	M-339458/4930	B-ALL	B-other*	Adult	PROPEL	NSG	12	N	Yes			BM
SJ55906	Diagnostic sample	TB-83-0148/4516	B-ALL	B-other*	4	PROPEL	NSG	34	N	Yes	hyperdiploid		BM
SJ56748	Diagnostic sample	TB-89-0408/504	B-ALL	B-other*	5	PROPEL	NSG	8	Y, in vitro	Yes	PAX5 alt		BM
SJ013	Diagnostic sample	TB-03-2560/511	B-ALL	B-other	2	PROPEL	NSG	12	Y, in vitro	Yes	ETV6 RUNX1 like		BM
SJ18305	Diagnostic sample	TB-11-5176/G4214	B-ALL	B-other	12	PROPEL	NSG	4	Y, both	Yes	MEF2D-BCL9	NRAS; MYC gain	Spleen
SJ55669	Diagnostic sample	TB-89-0488/1976	B-ALL	B-other*	11	PROPEL	NSG	12	N	Yes	TCF3-PBX1		BM
SJ55670	Diagnostic sample	TB-89-0507/1988	B-ALL	B-other*	13	PROPEL	NSG	4	Y, in vitro	Yes	TCF3/PBX1		BM
SJ039	Diagnostic sample	TB-86-0152/4666	B-ALL	B-other*	6	PROPEL	NSG	17	Y, in vitro	Yes			BM
SJ21950	Diagnostic sample	TB-09-5044/4478	B-ALL	Hyperdiploid	4	PROPEL	NSG	12	N	Yes	hyperdiploid	KRAS	BM

### Sheet: Suppl. Table8 nutrients
Supplmental Table 6. Nutrient supplements used in rescue experiments
Compound name	Final concentration	Vendor	Catalog no.
Uridine	1 mM	Millipore Sigma	U3750
Pyruvate	1 mM	Millipore Sigma	S8636
Aspartate	1 mM	Millipore Sigma	A7219
Pyrimidine	1 mM	Millipore Sigma	131695
Purine	1 mM	Millipore Sigma	P55805

### Sheet: Suppl. Table9 WB antibodies
Supplemental Table 9. Western blot antibodies
Antigen	Epitope	Vendor	Catalog#	dilution
pCAD	S1859	CST	70307	1:1000
CAD	total	CST	93925	1:2000
pS6	pS235/236	BD	N7-548	1:1000
S6	total	CST	2217	1:3000
GAPDH	total	CST	5174	1:3000
